# Proteome Profiling of Cerebrospinal Fluid Reveals Novel Biomarker Candidates for Parkinson’s Disease

**DOI:** 10.1101/2021.07.22.453322

**Authors:** Ozge Karayel, Sebastian Virreira Winter, Shalini Padmanabhan, Yuliya I. Kuras, Duc Tung Vu, Idil Tuncali, Kalpana Merchant, Anne-Marie Wills, Clemens R. Scherzer, Matthias Mann

## Abstract

Parkinson’s disease (PD) is a growing burden worldwide, and despite ongoing efforts to find reliable biomarkers for early and differential diagnosis, prognosis and disease monitoring, there is no biofluid biomarker used in clinical routine to date. Cerebrospinal fluid (CSF) is collected often and should closely reflect structural and functional alterations in PD patients’ brains. Here we describe a scalable and sensitive mass spectrometry (MS)-based proteomics workflow for CSF proteome profiling to find specific biomarkers and identify disease-related changes in CSF protein levels in PD. From two independent cohorts consisting of more than 200 individuals, our workflow reproducibly quantified over 1,700 proteins from minimal sample amounts. Combined with machine learning, this identified a group of several proteins, including OMD, CD44, VGF, PRL, and MAN2B1 that were altered in PD patients or significantly correlate with clinical scores, indicative of disease progression. Interestingly, we uncovered signatures of enhanced neuroinflammation in patients with familial PD (LRRK2 G2019S carriers) as indicated by increased levels of CTSS, PLD4, HLA-DRA, HLA-DRB1, and HLA-DPA1. A comparison with urinary proteome changes in PD patients revealed a large overlap in protein composition PD-associated changes in these body fluids, including lysosomal factors like CTSS. Our results validate MS-based proteomics of CSF as a valuable strategy for biomarker discovery and patient stratification in a neurodegenerative disease like PD. Consistent proteomic signatures across two independent CSF cohorts and previously acquired urinary proteome profiles open up new avenues to improve our understanding of PD pathogenesis.
