## Supplemental Table 3 for "Proteome Profiling of Cerebrospinal Fluid Reveals Novel Biomarker Candidates for Parkinson’s Disease"

### Sheet: Sheet1
Type	Gene names	Protein IDs	Majority protein IDs	Protein names
Coagulation_Down	FGB	P02675;D6REL8	P02675;D6REL8	Fibrinogen beta chain;Fibrinopeptide B;Fibrinogen beta chain
Coagulation_Down	CLU	P10909;P10909-4;P10909-5;P10909-2;P10909-3;H0YC35;H0YLK8;E7ERK6;E7ETB4;H0YAS8;E5RJZ5;E5RGB0;E5RH61;E5RG36	P10909;P10909-4;P10909-5;P10909-2;P10909-3;H0YC35;H0YLK8	Clusterin;Clusterin beta chain;Clusterin alpha chain;Clusterin
Coagulation_Down	SERPINA5	P05154;G3V5Q9;G3V2M1;G3V264;G3V482;G3V265;G3V5I3;G3V4B4;G3V3F5	P05154;G3V5Q9;G3V2M1	Plasma serine protease inhibitor
Coagulation_Down	F11	P03951;P03951-2;X6R3B1;D6RB32;H0Y596	P03951;P03951-2	Coagulation factor XI;Coagulation factor XIa heavy chain;Coagulation factor XIa light chain
Coagulation_Down	APOC3	P02656;B0YIW2	P02656;B0YIW2	Apolipoprotein C-III
Coagulation_Down	ATRN	O75882;O75882-3;O75882-2;Q5VV63	O75882;O75882-3;O75882-2	Attractin
Coagulation_Down	GP5	P40197	P40197	Platelet glycoprotein V
Coagulation_Down	C1RL	Q9NZP8;H0YFL7;F5GWF3;F5H7C8;F5H6S5;F5H2Z5	Q9NZP8	Complement C1r subcomponent-like protein
Coagulation_Down	MAN1A1	P33908;P33908-2	P33908;P33908-2	Mannosyl-oligosaccharide 1,2-alpha-mannosidase IA
Coagulation_Down	FGG	P02679;C9JC84	P02679;C9JC84	Fibrinogen gamma chain
Coagulation_Down	FGA	P02671;A0A087WUA0;CON__P02672	P02671	Fibrinogen alpha chain;Fibrinopeptide A;Fibrinogen alpha chain
Coagulation_Down	F13A1	P00488;Q9NQP5;A6PVK5;H0Y796;H0Y4W5	P00488	Coagulation factor XIII A chain
Coagulation_Down	SERPINC1	P01008;Q8TCE1	P01008	Antithrombin-III
Coagulation_Down	F2	P00734;E9PIT3;CON__P00735	P00734;E9PIT3	Prothrombin;Activation peptide fragment 1;Activation peptide fragment 2;Thrombin light chain;Thrombin heavy chain
Coagulation_Down	ECM1	Q16610;Q16610-4;Q16610-2	Q16610;Q16610-4;Q16610-2	Extracellular matrix protein 1
Coagulation_Down	DSP	P15924;P15924-3;P15924-2	P15924;P15924-3;P15924-2	Desmoplakin
Coagulation_Down	WDR1	O75083;D6RD66;O75083-3	O75083;D6RD66	WD repeat-containing protein 1
Coagulation_UP	PPBP	P02775	P02775	Platelet basic protein;Connective tissue-activating peptide III;TC-2;Connective tissue-activating peptide III(1-81);Beta-thromboglobulin;Neutrophil-activating peptide 2(74);Neutrophil-activating peptide 2(73);Neutrophil-activating peptide 2;TC-1;Neutrophil-activating peptide 2(1-66);Neutrophil-activating peptide 2(1-63)
Coagulation_UP	CDH5	P33151;I3L1J2;P33151-2;H3BPG1;H3BR64;H3BR11	P33151;I3L1J2;P33151-2	Cadherin-5
Coagulation_UP	LTF	P02788;E7EQB2;E7ER44;P02788-2;C9JCF5	P02788;E7EQB2;E7ER44;P02788-2	Lactotransferrin;Lactoferricin-H;Kaliocin-1;Lactoferroxin-A;Lactoferroxin-B;Lactoferroxin-C
Coagulation_UP	CST3	P01034	P01034	Cystatin-C
Coagulation_UP	PROC	P04070;E7END6;P04070-2;H7BYX9;E7ENR9;E7EU72;E7EVH6	P04070;E7END6;P04070-2	Vitamin K-dependent protein C;Vitamin K-dependent protein C light chain;Vitamin K-dependent protein C heavy chain;Activation peptide
Coagulation_UP	PF4;PF4V1	P02776;P10720	P02776;P10720	Platelet factor 4;Platelet factor 4, short form;Platelet factor 4 variant;Platelet factor 4 variant(4-74);Platelet factor 4 variant(5-74);Platelet factor 4 variant(6-74)
Coagulation_UP	GP1BA	P07359;A0A0C4DGZ8	P07359;A0A0C4DGZ8	Platelet glycoprotein Ib alpha chain;Glycocalicin
Coagulation_UP	KNG1	P01042-2;P01042-3	P01042-2;P01042-3	Kininogen-1;Kininogen-1 heavy chain;T-kinin;Bradykinin;Lysyl-bradykinin;Kininogen-1 light chain;Low molecular weight growth-promoting factor
Coagulation_UP	BCHE	P06276;F8WF14;F8WEX7;H0Y885;H7C4Y0	P06276;F8WF14;F8WEX7	Cholinesterase;Carboxylic ester hydrolase
Coagulation_UP	GPLD1	P80108;P80108-2	P80108	Phosphatidylinositol-glycan-specific phospholipase D
Coagulation_UP	THBS1	P07996;CON__Q28194;P07996-2;A8MZG1	P07996;CON__Q28194;P07996-2	Thrombospondin-1
Coagulation_UP	MASP1	P48740	P48740	Mannan-binding lectin serine protease 1;Mannan-binding lectin serine protease 1 heavy chain;Mannan-binding lectin serine protease 1 light chain
Coagulation_UP	TENM4	Q6N022;H0YCJ4	Q6N022;H0YCJ4	Teneurin-4
Coagulation_UP	HSPG2	P98160;Q5SZJ2;Q5SZJ1;Q5SZI9	P98160	Basement membrane-specific heparan sulfate proteoglycan core protein;Endorepellin;LG3 peptide
Platelet	FLNA	P21333-2;P21333;Q5HY54;Q60FE5;A0A087WWY3;H7C2E7	P21333-2;P21333;Q5HY54;Q60FE5;A0A087WWY3	Filamin-A
Platelet	YWHAZ	P63104;E7EX29;B0AZS6;P63104-2;H0YB80;E7ESK7;E5RIR4;E9PD24;E7EVZ2;E5RGE1	P63104;E7EX29;B0AZS6;P63104-2;H0YB80	14-3-3 protein zeta/delta
Platelet	GSN	P06396-2;Q5T0I0	P06396-2	Gelsolin
Platelet	TUBA1B	P68363;P68363-2;C9JDS9	P68363;P68363-2	Tubulin alpha-1B chain
Platelet	ITGA2B	P08514;P08514-2;P08514-3;K7EP83;K7EKA6	P08514;P08514-2;P08514-3	Integrin alpha-IIb;Integrin alpha-IIb heavy chain;Integrin alpha-IIb light chain, form 1;Integrin alpha-IIb light chain, form 2
Platelet	F13A1	P00488;Q9NQP5;A6PVK5;H0Y796;H0Y4W5	P00488	Coagulation factor XIII A chain
Platelet	PFN1	P07737;K7EJ44;I3L3D5;CON__P02584	P07737;K7EJ44	Profilin-1
Platelet	ITGB3	P05106;H3BM21;P05106-2;I3L4X8	P05106;H3BM21;P05106-2	Integrin beta-3;Integrin beta
Platelet	TAGLN2	P37802;P37802-2;X6RJP6	P37802;P37802-2;X6RJP6	Transgelin-2
Platelet	FERMT3	Q86UX7;Q86UX7-2;F5H1C6;H0YFT5	Q86UX7;Q86UX7-2;F5H1C6	Fermitin family homolog 3
Platelet	RAP1B	P61224;P61224-3;E7ESV4;F5H7Y6;A6NIZ1;F5GX62;F5H004;P61224-2;P61224-4;F5H6R7;F5H0B7;F5H500;F5GYB5;F5H077;F5GWU8;F5H491;F5H4H0;F5GYH7;F8WBC0	P61224;P61224-3;E7ESV4;F5H7Y6;A6NIZ1;F5GX62;F5H004;P61224-2;P61224-4;F5H6R7	Ras-related protein Rap-1b;Ras-related protein Rap-1b-like protein
Platelet	TLN1	Q9Y490	Q9Y490	Talin-1
Platelet	PLEK	P08567	P08567	Pleckstrin
Platelet	PPBP	P02775	P02775	Platelet basic protein;Connective tissue-activating peptide III;TC-2;Connective tissue-activating peptide III(1-81);Beta-thromboglobulin;Neutrophil-activating peptide 2(74);Neutrophil-activating peptide 2(73);Neutrophil-activating peptide 2;TC-1;Neutrophil-activating peptide 2(1-66);Neutrophil-activating peptide 2(1-63)
Platelet	GAPDH	P04406;E7EUT5;O14556	P04406;E7EUT5	Glyceraldehyde-3-phosphate dehydrogenase
Platelet	MMRN1	Q13201;E7EPG1;Q13201-2	Q13201;E7EPG1	Multimerin-1;Platelet glycoprotein Ia*;155 kDa platelet multimerin
Platelet	MYL6	P60660-2;G8JLA2;F8VZU9;F8W180;F8VXL3	P60660-2;G8JLA2	Myosin light polypeptide 6
Platelet	CFL1	P23528;G3V1A4;E9PK25;E9PP50;E9PQB7;E9PLJ3;E9PS23	P23528;G3V1A4;E9PK25;E9PP50;E9PQB7;E9PLJ3;E9PS23	Cofilin-1
Platelet	PARVB	Q9HBI1;Q9HBI1-3;Q9HBI1-2;B0QYP8;Q9NVD7;J3KNQ4;Q9NVD7-2	Q9HBI1;Q9HBI1-3;Q9HBI1-2	Beta-parvin
Platelet	SDPR	O95810	O95810	Serum deprivation-response protein
Platelet	TUBB4B	P68371	P68371	Tubulin beta-4B chain
Platelet	TMSB4X	P62328;CON__P21752	P62328	Thymosin beta-4;Hematopoietic system regulatory peptide
Platelet	MYH9	P35579;Q5BKV1;B1AH99;A0A0C4DFM8;A1L2Z2;P12883;P12882;Q9UKX2;Q9Y623;P13535;REV__S4R3H4;REV__E7EQT4;REV__Q9UKV3-5;REV__Q9UKV3	P35579	Myosin-9
Platelet	PKM	P14618;P14618-3;B4DNK4;H3BUW1;H3BTJ2;H3BT25;H3BU13;H3BN34;H3BQZ3	P14618;P14618-3;B4DNK4	Pyruvate kinase PKM;Pyruvate kinase
Platelet	ACTB	P60709;E7EVS6;G5E9R0	P60709	Actin, cytoplasmic 1;Actin, cytoplasmic 1, N-terminally processed
Platelet	VCL	P18206;P18206-2;P18206-3;A0A096LPE1	P18206;P18206-2	Vinculin
Platelet	ACTN1	P12814-3;P12814-2;P12814-4	P12814-3;P12814-2;P12814-4	Alpha-actinin-1
Platelet	TPM4	P67936;K7EPB9;K7EMU5;K7EPV9;U3KQK2;Q2TAC2;Q2TAC2-2	P67936	Tropomyosin alpha-4 chain
Platelet	THBS1	P07996;P07996-2;A8MZG1;P35442	P07996;P07996-2	Thrombospondin-1
Platelet	TUBB1	Q9H4B7	Q9H4B7	Tubulin beta-1 chain
RBC	HBA1	P69905	P69905	Hemoglobin subunit alpha
RBC	SPTA1	P02549;A0A087WZE4;P02549-2	P02549;A0A087WZE4;P02549-2	Spectrin alpha chain, erythrocytic 1
RBC	SPTB	P11277;P11277-2;P11277-3;H0YJE6;Q01082;Q01082-3;A0A087WUZ3;Q01082-2;F8W6C1;A4QPE4;E9PJZ2	P11277;P11277-2;P11277-3	Spectrin beta chain, erythrocytic
RBC	ANK1	P16157-3;P16157-16;P16157-12;P16157-14;P16157-7;P16157-13;P16157-15;H0YBS0;P16157-17;P16157-20;P16157-18	P16157-3;P16157-16;P16157-12;P16157-14;P16157-7;P16157-13;P16157-15;H0YBS0	Ankyrin-1
RBC	GAPDH	P04406;P04406-2;E7EUT5;O14556	P04406;P04406-2;E7EUT5	Glyceraldehyde-3-phosphate dehydrogenase
RBC	SOD1	P00441;H7BYH4	P00441;H7BYH4	Superoxide dismutase [Cu-Zn]
RBC	PRDX6	P30041	P30041	Peroxiredoxin-6
RBC	BPGM	P07738;C9JH23	P07738	Bisphosphoglycerate mutase
RBC	ACTB;ACTG1	P60709;P63261;I3L3I0;I3L1U9;I3L4N8;G5E9R0;I3L3R2;E7EVS6;J3KT65;P63267-2;K7EM38;Q6S8J3;Q562R1;C9JUM1;C9JZR7;A5A3E0;P0CG38;C9JTX5;P0CG39;Q9BYX7;F8WCH0	P60709;P63261	Actin, cytoplasmic 1;Actin, cytoplasmic 1, N-terminally processed;Actin, cytoplasmic 2;Actin, cytoplasmic 2, N-terminally processed
RBC	SELENBP1	Q13228;Q13228-4;Q13228-2;Q13228-3;A6PVX1;H0Y532;F2Z2W8;F8WCR4;C9JVL0;F8WBA9	Q13228;Q13228-4;Q13228-2;Q13228-3;A6PVX1;H0Y532	Selenium-binding protein 1
RBC	EPB41	P11171-2;P11171;Q4VB86;P11171-3;P11171-5;P11171-7;P11171-6;Q9Y2J2;Q9Y2J2-2;A0A0A0MRA8;Q9H4G0;Q9H4G0-2;Q9H4G0-4;J3KT37;Q4VXN1;Q4VXN0;B2RB02;A0A0D9SG07;A0A0C4DH22;Q9Y2J2-3;Q9H4G0-3;Q9Y2J2-4	P11171-2;P11171;Q4VB86;P11171-3;P11171-5;P11171-7;P11171-6	Protein 4.1
RBC	HBB	P68871	P68871	Hemoglobin subunit beta;LVV-hemorphin-7;Spinorphin
RBC	LDHB	P07195;A8MW50;C9J7H8;F5H793	P07195;A8MW50;C9J7H8	L-lactate dehydrogenase B chain;L-lactate dehydrogenase
RBC	EIF5A;EIF5A2;EIF5AL1	P63241;I3L397;I3L504;P63241-2;Q9GZV4;Q6IS14;F8WCJ1;C9J7B5;C9J4W5	P63241;I3L397;I3L504;P63241-2;Q9GZV4;Q6IS14;F8WCJ1;C9J7B5;C9J4W5	Eukaryotic translation initiation factor 5A-1;Eukaryotic translation initiation factor 5A;Eukaryotic translation initiation factor 5A-2;Eukaryotic translation initiation factor 5A-1-like
RBC	PNP	P00491;G3V5M2;G3V2H3;G3V393	P00491;G3V5M2	Purine nucleoside phosphorylase
RBC	ALDOA	P04075;P04075-2;H3BQN4;J3KPS3;H3BPS8;H3BUH7;H3BR04;H3BMQ8;H3BU78;H3BR68	P04075;P04075-2;H3BQN4;J3KPS3;H3BPS8	Fructose-bisphosphate aldolase A;Fructose-bisphosphate aldolase
RBC	TPI1	P60174;P60174-1;P60174-4;U3KPZ0;U3KQF3;U3KPS5	P60174;P60174-1;P60174-4	Triosephosphate isomerase
RBC	NIF3L1	Q9GZT8;Q9GZT8-2;Q9GZT8-3;E7EXA3;Q6X734;B8ZZI0;C9JN42;H7C1A8	Q9GZT8;Q9GZT8-2;Q9GZT8-3;E7EXA3;Q6X734	NIF3-like protein 1
RBC	UBC;UBB;RPS27A;UBA52;UBBP4	P0CG48;P0CG47;P62979;P62987;J3QS39;J3QTR3;F5H6Q2;F5GYU3;F5H2Z3;F5H265;B4DV12;F5H388;F5H747;F5GXK7;J3QKN0;Q5PY61;Q96C32;M0R1V7;J3QSA3;F5GZ39;J3QLP7;J3QRK5;M0R1M6;K7EMA8;J3KSM4	P0CG48;P0CG47;P62979;P62987;J3QS39;J3QTR3;F5H6Q2;F5GYU3;F5H2Z3;F5H265;B4DV12;F5H388;F5H747;F5GXK7;J3QKN0;Q5PY61;Q96C32;M0R1V7;J3QSA3;F5GZ39;J3QLP7;J3QRK5;M0R1M6	Polyubiquitin-C;Ubiquitin;Polyubiquitin-B;Ubiquitin;Ubiquitin-40S ribosomal protein S27a;Ubiquitin;40S ribosomal protein S27a;Ubiquitin-60S ribosomal protein L40;Ubiquitin;60S ribosomal protein L40
RBC	HBE1	P02100	P02100	Hemoglobin subunit epsilon
RBC	HSPA8	P11142;E9PKE3;E9PNE6;P11142-2;E9PN89;E9PLF4;E9PQQ4;E9PQK7;E9PK54;E9PPY6;E9PN25;E9PI65	P11142;E9PKE3;E9PNE6;P11142-2;E9PN89	Heat shock cognate 71 kDa protein
RBC	PGK1	P00558;P00558-2;P07205	P00558;P00558-2	Phosphoglycerate kinase 1
RBC	CA1	P00915;E5RHP7;E5RH81;E5RFE7;H0YBE2;E5RIF9;E5RG43;E5RFL2	P00915;E5RHP7;E5RH81;E5RFE7;H0YBE2;E5RIF9;E5RG43	Carbonic anhydrase 1
RBC	ALAD	P13716;B7ZBK6	P13716	Delta-aminolevulinic acid dehydratase
RBC	HBD	P02042;E9PFT6	P02042;E9PFT6	Hemoglobin subunit delta
RBC	PRDX2	P32119;A6NIW5;P32119-2	P32119	Peroxiredoxin-2
RBC	CA2	P00918;E5RID5;E5RK37	P00918	Carbonic anhydrase 2
RBC	CAT	P04040	P04040	Catalase
RBC	SLC4A1	P02730;A0A0A0MS98	P02730;A0A0A0MS98	Band 3 anion transport protein
RBC	BLVRB	P30043;M0R192;M0QZL1	P30043;M0R192;M0QZL1	Flavin reductase (NADPH)
